# Vehiculation and functional delivery of lipophilic therapeutics and antibiotics via pulmonary surfactant in a lung-on-chip model

**DOI:** 10.64898/2025.12.18.695116

**Authors:** Cristina Garcia-Mouton, Richa Mishra, Kunal Sharma, Theo Nass, Michelle Sommer, Jesus Perez-Gil, Vivek V. Thacker

**Author notes:** Senior authors, these authors co-supervised the work (Jesus Perez-Gil, Vivek V. Thacker).

## Abstract

Pulmonary surfactant forms a dynamic proteolipid thin-film at the alveolar air-liquid interface. It is both a barrier to but also a “last-mile” carrier for inhaled particulate matter to the distal lung. The role of vehiculation in pulmonary delivery of inhaled therapeutics remains poorly understood, as it cannot be easily studied in animal models, and is not recapitulated in liquid cell culture. Here we adapted a thin-film bridge (TFB) delivery method from vehiculation experiments in acellular models to a lung-on-chip (LoC) platform under breathing-like stretch. Using confocal live-imaging, we demonstrate vehiculation and cellular uptake of fluorescently-labelled cargoes such as Tacrolimus or Beclomethasone. We systematically compared TFB vehiculation to existing in vitro delivery approaches. TFB vehiculation promoted sustained retention of functionally effective Tacrolimus, strong co-localization with surfactant lipids, and accumulation in macrophages in human LoCs reconstituted with in vitro–differentiated alveolar macrophage-like cells. This contrasted with the unphysiological dominant uptake of formulations in liquid by alveolar epithelial cells. Finally, in proof-of-concept experiments, TFB-vehiculated bedaquiline effectively supressed subsequent growth of *Mycobacterium tuberculosis* in a prophylactic manner. Overall, our work demonstrates an approach for studying drug vehiculation in models of the alveolar interface in vitro, and the feasibility of surfactant-containing therapeutic formulations for direct and effective pulmonary delivery.
