## Supplementary Table 1 for "Vehiculation and functional delivery of lipophilic therapeutics and antibiotics via pulmonary surfactant in a lung-on-chip model"

### Sheet: qRT-PCR primers
Gene	Primer
GAPDH_forward	GTC TCC TCT GAC TTC AAC AGC G
GAPDH_reverse	ACC ACC CTG TTG CTG TAG CCA A
TNFA_forward	TGA GGT ACA GGC CCT CTG AT
TNFA_reverse	CCC GAG TGA CAA GCC TGT AG
IL1B_forward	CCA CCT CCA GGG ACA GGA TA
IL1B_reverse	AAC ACG CAG GAC AGG TAC AG
IL6_forward	ATT TGC CGA AGA GCCC TCA G
IL6_reverse	CCC CTG ACC CAA CCA CAA AT
PPARG_forward	AGC CTG CGA AAG CCT TTT GGT G
PPARG_reverse	GGC TTC ACA TTC AGC AAA CCT GG
MARCO_forward	GGA CAA TTT GCG ATG ACG AGT GG
MARCO_reverse	CCG ACA CTG AAC ATT ATC CAG CC
HMOX1_forward	CCA GGC AGA GAA TGC TGA GTT C
HMOX1_reverse	AAG ACT GGG CTC TCC TTG TTG C
SLC11A1_forward	CAT CCT CAC GTT CAC CAG CAT G
SLC11A1_reverse	CCA CGA AGT AGA GGT TGA TGG C
CCL2_forward	AGA ATC ACC AGC AGC AAG TGT CC
CCL2_reverse	TCC TGA ACC CAC TTC TGC TTG G
