## Supplementary Table 2 for "Vehiculation and functional delivery of lipophilic therapeutics and antibiotics via pulmonary surfactant in a lung-on-chip model"

### Sheet: Sheet1
Reagent/Resource	Source	Catalog Number	Dilutions
CD45 (MEM-28); Anti-human; Mouse monoclonal	Abcam	ab8216	1/100
PPARʏ (E-8); Anti-human; Mouse monoclonal	Santa Cruz	sc-7273	1/100
donkey anti-mouse Alexa Fluor 488	Thermo Fisher	A21206	1/300
donkey anti-mouse Alexa Fluor 647	Thermo Fisher	A31573	1/300
